# Rapid, scalable, combinatorial genome engineering by Marker-less Enrichment and Recombination of Genetically Engineered loci (MERGE)

**DOI:** 10.1101/2022.06.17.496490

**Authors:** Mudabir Abdullah, Brittany M. Greco, Jon M. Laurent, Michelle Vandeloo, Edward M. Marcotte, Aashiq H. Kachroo

## Abstract

Large-scale genome engineering in yeast is feasible primarily due to prodigious homology-directed DNA repair (HDR), a plethora of genetic tools, and simple conversion between haploid and diploid forms. However, a major challenge to rationally building multi-gene processes in yeast arises due to the combinatorics of combining all of the individual edits into the same strain. Here, we present an approach for scalable, precise, multi-site genome editing that combines all edits into a single strain without the need for selection markers by using CRISPR-Cas9 and gene drives. First, we show that engineered loci become resistant to the corresponding CRISPR reagent, allowing the enrichment of distinct genotypes. Next, we demonstrate a highly efficient gene drive that selectively eliminates specific loci by integrating CRISPR-Cas9 mediated Double-Strand Break (DSB) generation and homology-directed recombination with yeast sexual assortment. The method enables **M**arker-less **E**nrichment and **R**ecombination of **G**enetically **E**ngineered loci (MERGE) in yeast. We show that MERGE converts single heterologous yeast loci to homozygous loci at ∼100% efficiency, independent of chromosomal location. Furthermore, MERGE is equally efficient at converting and combining loci, thus identifying viable intermediate genotypes. Finally, we establish the feasibility of MERGE by engineering a fungal carotenoid biosynthesis pathway and most of the human α proteasome core into yeast. MERGE, therefore, lays the foundation for marker-less, highly efficient, and scalable combinatorial genome editing in yeast.
