## Supplementary material for "Rapid, scalable, combinatorial genome engineering by Marker-less Enrichment and Recombination of Genetically Engineered loci (MERGE)": Primers used in this study

### Sheet: Sheet1
Primer name	Sequence (5' to 3')
ScSCL1 (alpha1)_Conf_Fp	CCTCTTATAATGGTAATCGCGATCC
ScSCL1(alpha1)_Conf_Rp	ACAATCTTTACCTCTGACCG
HsPSMA6 (alpha1)_Conf_Rp	CTACTTGGTAGAGCCGACCC
ScPRE8 (alpha2)_Conf_FP	CCTTTCGACGTGAAAAGCGATAATAGC
ScPRE8 (alpha2)_Conf_RP	CTTCTTTTCTGTGGCAATTACTA
HsPSMA2 (alpha2)_Conf_Rp	ACTTCGCTCATCATACAGAA
ScPRE9 (alpha3)_Conf_Fp	TTCGTTACCCTGCAGGTGGC
ScPre9(alpha3)_Conf_Rp	GCGTTCTGCTGCAAGAACAATC
HsPSMA4 (alpha3)_conf_Rp	GCCTTAGTTCATTAGTCAGAACA
ScPre6(alpha4)_conf_Fp-1	GTAAGAATATCATCCGGGCAACGG
SPre6(alpha4)_conf_Rp-1	GCGTTGTTCGATAAACCGGG
ScPre6(alpha4)_conf_Fp-2	AGACCTTCTTTCGCAGCCCAAT
SPre6(alpha4)_conf_Rp-2	ACACCAGCGACATAACGTGT
HsPSMA7_conf_Rp	CGCCCATTGCTCTGCGTATA
ScPUP2(alpha5)_conf_FP-1	CAGGGTTATCATAAACCAAGACC
ScPUP2(alpha5)_conf_FP-2	GCGTGCAAACATGAATGTAGC
ScPUP2(alpha5)_conf_RP-1	CACACCTAGTACAACACCTTCTTT
ScPUP2(alpha5)_conf_RP-1	ATGGAAAAGTTGATAACCATC
HsPSMA5-conf_RP	GTCCATATGAAACAGCTGGGG
ScPRE5(alpha6)_conf_FP_1	GAACATACCCTATTATAGAGTGGC
ScPRE5(alpha6)_conf_FP_1	ATCAGTACTAATTTCTATTAGCTGC
ScPRE5(alpha6)_conf_RP_1	TTTCAACGCTACTAAAACAGCAT
ScPRE5(alpha6)_conf_RP_1	CGTATCCTTACCCACGATGGCGAT
ScPre10(alpha7)_conf_Fp	TGGTAGTGCAGTTGTAAAGCT
ScPre10(alpha7)_conf_Rp	CACTGCAAAGACTACACCGTCGT
HsPSMA3(alpha7)_conf_Rp	GTCTTCCATTAGTTAATTCACCA
511b_conf_FP	GGAAATAGACTTTTTTTACACAGCAACGG
511b_conf_RP	GGCTGACTGGCATACACTGG
crtE_conf_RP	AGGATGTTCGCGTAATCCAT
Userx_conf_FP	CGTGTACCCACAATAGCAGCTACC
Userx_conf_RP	GTTGCTTTTCTGTTCCCCTTGAG
crtI-conf_RP	GACCTGGAAACCTTCTTTAGC
Fgf20_conf_FP	CACACGTCGGCACTTACTATCC
Fgf20_conf_RP	CTCTGAGGATATAGGAATCTACAAAATG
crtYB-conf_RP	GGATATGTCCATGCGCCATTT
SgRNA1-SCL1 Forward primer	GACTTTCATCACTATCTTTTCCCCCG
SgRNA1-SCL1 Reverse primer	AAACCGGGGGAAAAGATAGTGATGAA
SgRNA2-SCL1 Forward primer	GACTTTATAAACTCACTAGCGGTCAG
SgRNA2-SCL1 Reverse primer	AAACCTGACCGCTAGTGAGTTTATAA
SgRNA-PRE8 Forward primer	GACTTTTTGGGTATAAAAGCTACGAA
SgRNA-PRE8 Reverse primer	AAACTTCGTAGCTTTTATACCCAAAA
SgRNA1-PRE9 Forward primer	GACTTTACAACAATTTTCTCCCCTGA
SgRNA1-PRE9 Reverse primer	AAACTCAGGGGAGAAAATTGTTGTAA
SgRNA2-PRE9 Forward primer	GACTTTTTGGGATTATGGCATCTGAT
SgRNA2-PRE9 Reverse primer	AAACATCAGATGCCATAATCCCAAAA
SgRNA1-PRE6 Forward primer	GACTTTAGATGGACACATTTTCCAAG
SgRNA1-PRE6 Reverse primer	AAACCTTGGAAAATGTGTCCATCTAA
SgRNA2-PRE6 Forward primer	GACTTTAGTGGAGTACGCCCTGGAGG
SgRNA2-PRE6 Reverse primer	AAACCCTCCAGGGCGTACTCCACTAA
SgRNA1-PUP2 Forward primer	GACTTTACTAGAAGTGAATATGATCG
SgRNA1-PUP2 Reverse primer	AAACCGATCATATTCACTTCTAGTAA
SgRNA2-PUP2 Forward primer	GACTTTGCACATTTTCCCCAGAAGGG
SgRNA2-PUP2 Reverse primer	AAACCCCTTCTGGGGAAAATGTGCAA
SgRNA1-PRE5 Forward primer	GACTTTGTTCAGGAACAATTACGACG
SgRNA1-PRE5 Reverse primer	AAACCGTCGTAATTGTTCCTGAACAA
SgRNA2-PRE5 Forward primer	GACTTTGTTCCAAGTGGAATACGCCT
SgRNA2-PRE5 Reverse primer	AAACAGGCGTATTCCACTTGGAACAA
SgRNA1-PRE10 Forward primer	GACTTTATCGGTATAAAGTGTAACGA
SgRNA1-PRE10 Reverse primer	AAACTCGTTACACTTTATACCGATAA
SgRNA2-PRE10 Forward primer	GACTTTCAAGTCGTAGACCGTCACAT
SgRNA2-PRE10 Reverse primer	AAACATGTGACGGTCTACGACTTGAA
sgRNA-511b Forward primer	GACTTTCAGTGTATGCCAGTCAGCCA
sgRNA-511b Reverse primer	AAACTGGCTGACTGGCATACACTGAA
sgRNA-fgf20 Forward primer	GACTTTGTTAGAGCTGTTACAAGTTA
sgRNA-fgf20 Reverse primer	AAACTAACTTGTAACAGCTCTAACAA
sgRNA-userx Forward primer	GACTTTGTAGCTACAAGAACATATGG
sgRNA-userx Reverse primer	AAACCCATATGTTCTTGTAGCTACAA
sgRNA-ADE2 Forward primer	GACTTTAATTGTAGAGACTATCCACA
sgRNA-ADE2 Reverse primer	AAACTGTGGATAGTCTCTACAATTAA
sgRNA-GFP(S65T) Forward primer	GACTTTGGTGAAGGTGATGCAACATA
sgRNA-GFP(S65T) Reverse primer	AAACTATGTTGCATCACCTTCACCAA
sgRNA-KanMX Forward Primer	GACTTTTGTTTTGCCGGGGATCGCAG
sgRNA-KanMX Reverse Primer	AAACCTGCGATCCCCGGCAAAACAAA
PSMA6_Repair_FP	CGTAAGGATAGAGTAAGTTAAATGGCTAACTCATTATAATCTTCATGCTAAATCATATAAGGGCAGAGACGAAGCAAAGCGAAAAAAACATATTACAATCATGTCCCGTGGTTCCAGCG
PSMA6_Repair_RP	TCTACTTTTTCCTATAAAATAAATCCTAAATGAAACGTGTCCATACATATATTGAGTGTTGACGCGTGTGATTTCACATTATGTTGTGGCAGGAAGTATGTTAGTCTCTCTCTGCTAGAGCAAC
PSMA2_Repair_FP	CCCCAATAAGCTGAGAGTGGAATAGGTGAAGCATTTTATATTTTTAGTTTCAATTAGTAGTAAGCAACCATAAGACACCAATCAACACAGTTCTATAATTATGGCGGAGCGCGGGTAC
PSMA2_Repair_RP	TAGAAAAAAATCATTTAAAGGTTATGTAAGTTATATACACAATTGGCTTTCTTTTGGATAAGTTGAGTGAGATGGGTGATTGGCGGGGATAATTATAACATTATGCTATGGCAGCCAAGTAATC
PSMA4_Repair_FP	ACATTGGCAGAGCGAAGAGAACAGACTGCTTTCTATAAAAAGTTTTCGATCAGTCTCTATTTTAATAATTGATTATTGGATATAGTTAGTAGTGTTAAACATGTCTCGAAGATATGACTCCAGG
PSMA4_Repair_RP	GGGAATCTTAGCGATTTTTTTCTTTCACTTTTAATTTTAGAGATATGTTTCTATGCGTACATATTTATATAAGCATGAAGTCAAACAATACTTTCCAACCCTATTTATCCTTTTCTTTCTGTTCTTTTTC
PSMA7-Repair_FP	GGAAGGGAAAGAAAAGACATCATATATAGGTGGTAGCAAAACCTTCAAGTTAGTGCTCAGCAGTTCATCAGGATCAGTTGCATAAACACAATTACACAAAATGAGCTACGACCGCGCC
PSMA7-Repair_RP	AAACATATATGAGCTAACTATACCGTGCTATGTTATATTTTGCATTTTTATTATTGCTGTTATTTTATATAGGTTTTATGCCCAATATATATCGCCGTTTTCATGATGCTTTCTTTTGTTTCTTCTTTTCG
PSMA5_Repair_FP	GCAAAAGAGTAACCTAGGAAATTGGACAAGAGAGCGCTATAACTATAGAATACAAGTCAATAAGAACATAAATTCCAATTGTCTAATATAACTAGAAAGGATGTTTCTTACCCGGTCTGAG
PSMA5_Repair_RP	TGTGATCAATTGAGGTTATTTTACTACTTTTCCTTTCATTTTTGTAAGGTTTTCTTTCTTTGTTAGTGTGACGTTGGTATTTACCTTTATGTAACTATATTTAAATGTCCTTGATAACCTCTTCAAG
PSMA1_Repair_FP	ACCAAGACGCCACTACATTTAGGTAGACGTGGTGATCAATTGAAGTTCAAGAGAAGTGGGTAAGAATACATTGAACTAAGCCTTCATATATTTACAAAACATGTTTCGAAATCAGTATGACAATG
PSMA1_Repair_RP	ATTATTATCTTTATATGTAAAAAAACCCCGACCGTGGTGAAAGGCTTCTTTGGTCTTGCTTTGACAATTGCTTAGTGGAAACGATACTTTGTGTCCAGACTTAATGTTCCATTGGTTCATCAGCC
PSMA3_Repair_FP	ATAGTGGCGGTAGAGGGTTTATTTGGTAGTGCAGTTGTAAAGCTTTCAAACACATTCGAGCGTCGCATCATCAAATTAACAAAAGCATAACTCTTCAGCAATGAGCTCAATCGGCACTGG
PSMA3_Repair_RP	ATGGAAGGTACTAAAATGTATTTTTTGTTTCGCGGCGTTACACGTGAGTTCATATTATTTCAACTCTTTGGTTCTTCTTAACGTATTATCAGAATGTCACTTACATATTATCATCATCTGATTCATCTTC
crtE-Repair_FP	CCCAACAATACAATAGCGGGAAGAATGCACTTTCTCGTTCCATAAAGGGTCTCTTTCACCTATACGGTTGGTACAGATTTCCTAGCGGCGCCGGGAAATC
crtE-Repair_RP	GCTTCACTTTTTTCTCTGTCAAGGGACAGTTGCATACAAACGCAGTTCAAAACGAAGAAAATAGAAGCAAACGACGTAATGCGCCGCGAGTCACTACTAA
crtYB_Repair-FP	GAAAGAAAGAAAGAAAAACTAACACATTAATGTAGTTTTAAAATTTCAAATCCGAACAACAGAGCATAGGGTTTCGCAAACTTGAATCGGCTTTAGGATC
crtYB_Repair-RP	CGAGCTTGTAGCACAATAATACCGTGTAGAGTTCTGTATTGTTCTTCTTAGTGCTTGTATATGCTCATCCCGACCTTCCATTAGCCGCAATCGTATCTGA
Userx_Repair_FP	GGAGTTGTATCGATGTGTAGTAACTGGTAGTAGTCTAGTAATGAGTTGTTCTCATGTTAGTGAATATTCTGTATGCTTCCGAGTCTACGTTACACCTGAA
Userx_Repair_FP	ATCAAATGAAAGTAATAATCTTTCAGCTTAGACTTATTTTTAGTTGAAACACTTGAATAAGAGTGCAGACACTCAATCGTGGTGGGGACACCATCCCGCC
PSMA6_Repair_FP	CGTAAGGATAGAGTAAGTTAAATGGCTAACTCATTATAATCTTCATGCTAAATCATATAAGGGCAGAGACGAAGCAAAGCGAAAAAAACATATTACAATCATGTCCCGTGGTTCCAGCG
PSMA6_Repair_RP	TCTACTTTTTCCTATAAAATAAATCCTAAATGAAACGTGTCCATACATATATTGAGTGTTGACGCGTGTGATTTCACATTATGTTGTGGCAGGAAGTATGTTAGTCTCTCTCTGCTAGAGCAAC
PSMA2_Repair_FP	CCCCAATAAGCTGAGAGTGGAATAGGTGAAGCATTTTATATTTTTAGTTTCAATTAGTAGTAAGCAACCATAAGACACCAATCAACACAGTTCTATAATTATGGCGGAGCGCGGGTAC
PSMA2_Repair_RP	TAGAAAAAAATCATTTAAAGGTTATGTAAGTTATATACACAATTGGCTTTCTTTTGGATAAGTTGAGTGAGATGGGTGATTGGCGGGGATAATTATAACATTATGCTATGGCAGCCAAGTAATC
PSMA4_Repair_FP	ACATTGGCAGAGCGAAGAGAACAGACTGCTTTCTATAAAAAGTTTTCGATCAGTCTCTATTTTAATAATTGATTATTGGATATAGTTAGTAGTGTTAAACATGTCTCGAAGATATGACTCCAGG
PSMA4_Repair_RP	GGGAATCTTAGCGATTTTTTTCTTTCACTTTTAATTTTAGAGATATGTTTCTATGCGTACATATTTATATAAGCATGAAGTCAAACAATACTTTCCAACCCTATTTATCCTTTTCTTTCTGTTCTTTTTC
PSMA7-Repair_FP	GGAAGGGAAAGAAAAGACATCATATATAGGTGGTAGCAAAACCTTCAAGTTAGTGCTCAGCAGTTCATCAGGATCAGTTGCATAAACACAATTACACAAAATGAGCTACGACCGCGCC
PSMA7-Repair_RP	AAACATATATGAGCTAACTATACCGTGCTATGTTATATTTTGCATTTTTATTATTGCTGTTATTTTATATAGGTTTTATGCCCAATATATATCGCCGTTTTCATGATGCTTTCTTTTGTTTCTTCTTTTCG
PSMA5_Repair_FP	GCAAAAGAGTAACCTAGGAAATTGGACAAGAGAGCGCTATAACTATAGAATACAAGTCAATAAGAACATAAATTCCAATTGTCTAATATAACTAGAAAGGATGTTTCTTACCCGGTCTGAG
PSMA5_Repair_RP	TGTGATCAATTGAGGTTATTTTACTACTTTTCCTTTCATTTTTGTAAGGTTTTCTTTCTTTGTTAGTGTGACGTTGGTATTTACCTTTATGTAACTATATTTAAATGTCCTTGATAACCTCTTCAAG
PSMA1_Repair_FP	ACCAAGACGCCACTACATTTAGGTAGACGTGGTGATCAATTGAAGTTCAAGAGAAGTGGGTAAGAATACATTGAACTAAGCCTTCATATATTTACAAAACATGTTTCGAAATCAGTATGACAATG
PSMA1_Repair_RP	ATTATTATCTTTATATGTAAAAAAACCCCGACCGTGGTGAAAGGCTTCTTTGGTCTTGCTTTGACAATTGCTTAGTGGAAACGATACTTTGTGTCCAGACTTAATGTTCCATTGGTTCATCAGCC
PSMA3_Repair_FP	ATAGTGGCGGTAGAGGGTTTATTTGGTAGTGCAGTTGTAAAGCTTTCAAACACATTCGAGCGTCGCATCATCAAATTAACAAAAGCATAACTCTTCAGCAATGAGCTCAATCGGCACTGG
PSMA3_Repair_RP	ATGGAAGGTACTAAAATGTATTTTTTGTTTCGCGGCGTTACACGTGAGTTCATATTATTTCAACTCTTTGGTTCTTCTTAACGTATTATCAGAATGTCACTTACATATTATCATCATCTGATTCATCTTC
crtE-Repair_FP	CCCAACAATACAATAGCGGGAAGAATGCACTTTCTCGTTCCATAAAGGGTCTCTTTCACCTATACGGTTGGTACAGATTTCCTAGCGGCGCCGGGAAATC
crtE-Repair_RP	GCTTCACTTTTTTCTCTGTCAAGGGACAGTTGCATACAAACGCAGTTCAAAACGAAGAAAATAGAAGCAAACGACGTAATGCGCCGCGAGTCACTACTAA
crtYB_Repair-FP	GAAAGAAAGAAAGAAAAACTAACACATTAATGTAGTTTTAAAATTTCAAATCCGAACAACAGAGCATAGGGTTTCGCAAACTTGAATCGGCTTTAGGATC
crtYB_Repair-RP	CGAGCTTGTAGCACAATAATACCGTGTAGAGTTCTGTATTGTTCTTCTTAGTGCTTGTATATGCTCATCCCGACCTTCCATTAGCCGCAATCGTATCTGA
Userx_Repair_FP	GGAGTTGTATCGATGTGTAGTAACTGGTAGTAGTCTAGTAATGAGTTGTTCTCATGTTAGTGAATATTCTGTATGCTTCCGAGTCTACGTTACACCTGAA
Userx_Repair_FP	ATCAAATGAAAGTAATAATCTTTCAGCTTAGACTTATTTTTAGTTGAAACACTTGAATAAGAGTGCAGACACTCAATCGTGGTGGGGACACCATCCCGCC
sgRNA_DKO_TU_ConLS (FpS)	ATGCCGTCTCACTGAATGTGCTTCAGTATTACATTTTTTGCCTTC
sgRNA_DKO_TU_ConL1 (Fp1)	ATGCCGTCTCACCAAATGTGCTTCAGTATTACATTTTTTGCCTTC
sgRNA_DKO_TU_ConL2 (Fp2)	ATGCCGTCTCAGATGATGTGCTTCAGTATTACATTTTTTGCCTTC
sgRNA_DKO_TU_ConL3 (Fp3)	ATGCCGTCTCAGTTCATGTGCTTCAGTATTACATTTTTTGCCTTC
sgRNA_DKO_TU_ConL4 (Fp4)	ATGCCGTCTCAGGTAATGTGCTTCAGTATTACATTTTTTGCCTTC
sgRNA_DKO_TU_ConL5 (Fp5)	ATGCCGTCTCAAAGTATGTGCTTCAGTATTACATTTTTTGCCTTC
sgRNA_DKO_TU_ConL6 (Fp6)	ATGCCGTCTCAAACGATGTGCTTCAGTATTACATTTTTTGCCTTC
sgRNA_DKO_TU_ConR1 (Rp1)	ATGCCGTCTCATTGGTATCCACTAGACAGAAGTTTGCGTTC
sgRNA_DKO_TU_ConR2 (Rp2)	ATGCCGTCTCACATCTATCCACTAGACAGAAGTTTGCGTTC
sgRNA_DKO_TU_ConR3 (Rp3)	ATGCCGTCTCAGAACTATCCACTAGACAGAAGTTTGCGTTC
sgRNA_DKO_TU_ConR4 (Rp4)	ATGCCGTCTCATACCTATCCACTAGACAGAAGTTTGCGTTC
sgRNA_DKO_TU_ConR5 (Rp5)	ATGCCGTCTCAACTTTATCCACTAGACAGAAGTTTGCGTTC
sgRNA_DKO_TU_ConR6 (Rp6)	ATGCCGTCTCACGTTTATCCACTAGACAGAAGTTTGCGTTC
sgRNA_DKO_TU_ConRE (RpE)	ATGCCGTCTCATGCTTATCCACTAGACAGAAGTTTGCGTTC
